# Assessing vaccine-mediated protection in an ultra-low dose *Mycobacterium tuberculosis* murine model

**DOI:** 10.1101/2023.03.22.533820

**Authors:** C.R. Plumlee, H.W. Barrett, D.E. Shao, K.A. Lien, L.M. Cross, S.B. Cohen, P.T Edlefsen, K.B. Urdahl

**Affiliations:** Center for Global Infectious Disease Research, Seattle Children’s Research Institute, Seattle, WA, 98109, USA; University of Washington, Dept. of Global Health, Seattle, WA, 98109, USA; Vaccine and Infectious Disease Division, Fred Hutch Cancer Center, Seattle, WA, 98109, USA; University of Washington, Dept. of Immunology, Seattle, WA, 98109, USA; University of Washington, Dept. of Pediatrics, Seattle, WA, 98109, USA

**Author notes:** Equal contributions (C.R. Plumlee, H.W. Barrett).

## Abstract

Despite widespread immunization with Bacille-Calmette-Guerin (BCG), the only currently licensed tuberculosis (TB) vaccine, TB remains a leading cause of mortality globally. There are many TB vaccine candidates in the developmental pipeline, but the lack of a robust animal model to assess vaccine efficacy has hindered our ability to prioritize candidates for human clinical trials. Here we use a murine ultra-low dose (ULD) *Mycobacterium tuberculosis* (Mtb) challenge model to assess protection conferred by BCG vaccination. <u>We show that BCG confers a reduction in lung bacterial burdens that is more durable than that observed after conventional dose challenge, curbs Mtb dissemination to the contralateral lung, and, in a small percentage of mice, prevents detectable infection.</u> These findings are consistent with the ability of human BCG vaccination to mediate protection, particularly against disseminated disease, in specific human populations and clinical settings. Overall, our findings demonstrate that the ultra-low dose Mtb infection model can measure distinct parameters of immune protection that cannot be assessed in conventional dose murine infection models and could provide an improved platform for TB vaccine testing.
