## Supplemental Table for "Assessing vaccine-mediated protection in an ultra-low dose *Mycobacterium tuberculosis* murine model"

### Sheet: Sheet1
	Expt #1 and #2
	day 14 and day 92 timepoint from same infection
	Combined right and left lung CFUs only
	Expt #1			Expt #2
	unvax- D14	BCG- D14		unvax- D92	BCG- D92
	0	41000		12000	4400
	550	11500		0	51000
	0	6000		7500	0
	150	10500		165000	0
	4500	7000		17500	0
	2000	7000		74500	3
	7000	61		3400	0
	0	18000		70000	0
	0	22000		195000	7350
	26500	12000		12500	0
	4/10 have undetectable CFU	0/10 have undetectable CFU		1/10 have undetectable CFU	6/10 have undetectable CFU
	Expt #3, #4 and #5
	day 14, 42 and 125 timepoint from the same infection
	Combined right and left lung CFUs only
	Expt #3			Expt #4			Expt #5
	unvax- D14	BCG- D14		unvax- D42	BCG- D42		unvax- D125	BCG- D125
	0	185		0	0		330000	0
	0	9600		72000	503		405000	1
	11300	2		0	26000		45000	340000
	10550	49		132000	0		0	13000
	0	2050		11700	13700		620000	1
	42500	6300		18000	15		405000	2
	0	700		116500	0		7800	1350
	0	0		1	0		0	2
	3150	0		0	4550		79500	0
	3	1		0	3550		770000	79000
	0	228		0	0		1	0
	0	0		14350	38		34500	11000
	0	14		39	12200		6900	0
	0	1000		0	14050		0	0
		10		0	538		0	0
	9/14 have undetectable CFU	3/15 have undetectable CFU		7/15 have undetectable CFU	5/15 have undetectable CFU		4/15 have undetectable CFU	6/15 have undetectable CFU
	Expt #6 and #7
	day 42 and 121 timepoint from the same infection
	right lung, left lung and combined lung CFUs
	Expt #6								Expt #7
	D42				D42				D121				D121
	unvax-combined	unvax-left	unvax-right		BCG-combined	BCG-left	BCG-right		unvax-combined	unvax-left	unvax-right		BCG-combined	BCG-left	BCG-right
	0	0	0		5700	3650	2050		2700	2700	0		17500	17500	0
	0	0	0		5600	3200	2400		22750	13900	8850		2400	2400	0
	0	0	0		0	0	0		560500	455000	105500		6850	6850	0
	82500	44000	38500		0	0	0		4200	0	4200		612	0	612
	1	1	0		4400	3050	1350		0	0	0		17000	17000	0
	39524	39000	524		0	0	0		14100	11700	2400		5609	5050	559
	18504	4	18500		0	0	0		0	0	0		36000	21000	15000
	0	0	0		0	0	0		680000	400000	280000		9750	79000	1850
	304000	54000	250000		0	0	0		11256	11150	106		0	0	0
	11521	11500	21		335	335	0		0	0	0		39682	39500	182
	0	0	0		8100	8100	0		0	0	0		0	0	0
	38700	29500	9200		10100	0	10100		0	0	0		0	0	0
	9870	9750	120		0	0	0		0	0	0		0	0	0
	48700	44000	4700		4250	0	4250		0	0	0		14850	7950	6900
	58175	58000	175		0	0	0		101500	82000	19500		52750	5250	47500
									0	0	0		2200	0	2200
	5/15 have undetectable CFU				8/15 have undetectable CFU				12400	8150	4250		0	0	0
	1/10 infected mice had unilateral infection				4/7 infected mice had unilateral infection				50000	27500	22500		0	0	0
									0	0	0		0	0	0
									0	0	0		0	0	0
									10/20 have undetectable CFU				8/20 have undetectable CFU
									2/10 infected mice had unilateral infection				6/12 infected mice had unilateral infection
	Expt #8
	day 43 timepoint post-infection
	right lung, left lung and combined lung CFUs
	Expt #8
	D43				D43
	unvax-combined	unvax-left	unvax-right		BCG-combined	BCG-left	BCG-right
	0	0	0		4950	0	4950
	52300	7800	44500		0	0	0
	56500	42000	14500		6550	0	6550
	24744	24500	244		0	0	0
	30050	27500	2550		0	0	0
	26618	26500	118		2600	2600	0
	0	0	0		0	0	0
	32400	27000	5400		0	0	0
	48500	21000	27500		13000	0	13000
	71950	64500	7450		0	0	0
	48350	42000	6350		0	0	0
	0	0	0		13500	0	13500
	26150	1150	25000		0	0	0
	5300	5300	0		14007	7	14000
	0	0	0		4450	850	3600
	5/15 have undetectable CFU				8/15 have undetectable CFU
	1/10 infected mice had unilateral infection				5/7 infected mice had unilateral infection
	Expt #9, #10 and #11
	day 14, 42 and 115 timepoint from the same infection
	right lung, left lung and combined lung CFUs
	Expt #9								Expt #10								Expt #11
	D14				D14				D42				D42				D115				D115
	unvax-combined	unvax-left	unvax-right		BCG-combined	BCG-left	BCG-right		unvax-combined	unvax-left	unvax-right		BCG-combined	BCG-left	BCG-right		unvax-combined	unvax-left	unvax-right		BCG-combined	BCG-left	BCG-right
	28010	10	28000		4317	4250	67		6750	950	5800		452	450	2		68500	31500	37000		7850	950	6900
	0	0	0		2800	0	2800		10198	148	10050		0	0	0		0	0	0		0	0	0
	0	0	0		0	0	0		42000	0	42000		0	0	0		0	0	0		8800	3000	5800
	2400	0	2400		3879	179	3700		10450	850	9600		0	0	0		0	0	0		11854	11500	354
	0	0	0		1	0	1		0	0	0		0	0	0		324500	44500	280000		0	0	0
	0	0	0		66	66	0		48350	39000	9350		0	0	0		66500	10000	56500		2950	2950	0
	8201	1	8200		1000	0	1000		0	0	0		0	0	0		0	0	0		15000	0	15000
	0	0	0		1600	1600	0		25950	22000	3950		0	0	0		0	0	0		17650	5150	12500
	5050	0	5050		9501	1	9500		0	0	0		0	0	0		307000	82000	225000		0	0	0
	0	0	0		0	0	0		23500	0	23500		0	0	0		0	0	0		0	0	0
	0	0	0		0	0	0		0	0	0		0	0	0		246000	71000	175000		0	0	0
	11250	11250	0		0	0	0		6990	440	6550		0	0	0		48500	31000	17500		6750	0	6750
	0	0	0		0	0	0		19250	750	18500		0	0	0		48700	11200	37500		0	0	0
	0	0	0		365	227	138		8891	8750	141		0	0	0		0	0	0		0	0	0
	0	0	0		0	0	0		34000	2000	32000		8500	8500	0		0	0	0		30750	3750	27000
	20026	26	20000		2950	0	2950		84500	39500	45000		18500	0	18500		350000	165000	185000		9100	3150	5950
	100	100	0		0	0	0		17004	4	17000		470	0	470		410000	75000	335000		25000	10500	14500
	0	0	0		0	0	0		51250	2250	49000		5650	0	5650		655000	185000	470000		0	0	0
	11500	0	11500		11000	0	11000		79500	19000	60500		0	0	0		108500	43500	65000		0	0	0
					0	0	0										0	0	0		0	0	0
	11/19 have undetectable CFU								4/19 have undetectable CFU				14/19 have undetectable CFU
	5/8 infected mice had unilateral infection				9/20 have undetectable CFU				2/15 infected mice had unilateral infection				4/5 infected mice had unilateral infection				9/20 have undetectable CFU				10/20 have undetectable CFU
					7/11 infected mice had unilateral infection												0/11 infected mice had unilateral infection				3/10 infected mice had unilateral infection
	Expt #12
	day 91 post-infection
	right lung, left lung and combined lung CFUs
	Expt #12
	D91				D91
	unvax-combined	unvax-left	unvax-right		BCG-combined	BCG-left	BCG-right
	0	0	0		0	0	0
	0	0	0		949	108	841
	0	0	0		0	0	0
	0	0	0		0	0	0
	0	0	0		0	0	0
	0	0	0		0	0	0
	325000	135000	190000		0	0	0
	27950	4950	23000		7850	7850	0
	0	0	0		4700	0	4700
	0	0	0		14300	6600	7700
	555000	220000	335000		0	0	0
	51050	3050	48000		5200	3500	1700
	0	0	0		6750	0	6750
	305000	130000	175000		45500	0	45500
	0	0	0		0	0	0
	114000	50500	63500		0	0	0
	0	0	0		4904	4	4900
	0	0	0		18800	15500	3300
	0	0	0		0	0	0
	0	0	0		0	0	0
	14/20 have undetectable CFU				11/20 have undetectable CFU
	0/6 infected mice had unilateral infection				4/9 infected mice had unilateral infection
	Expt #13
	day 96 post-infection
	right lung, left lung and combined lung CFUs
	Expt #13
	D96				D96
	unvax-combined	unvax-left	unvax-right		BCG-combined	BCG-left	BCG-right
	156000	45500	110500		9358	8	9350
	9100	1600	7500		10	8	2
	114400	15900	98500		4250	1700	2550
	1	1	0		11200	0	11200
	88000	55500	32500		4943	443	4500
	118500	22500	96000		15300	5550	9750
	0	0	0		7850	0	7850
	126500	56000	70500		5488	438	5050
	0	0	0		7100	5650	1450
	150500	80000	70500		4871	21	4850
	0	0	0		7550	6400	1150
	141500	23000	118500		7263	563	6700
	0	0	0		0	0	0
	114500	31000	83500		0	0	0
	157500	68000	89500		5400	0	5400
	500	0	500		4700	0	4700
	253000	83000	170000		0	0	0
	0	0	0		0	0	0
					0	0	0
	5/18 have undetectable CFU				0	0	0
	2/13 infected mice had unilateral infection
					6/20 have undetectable CFU
					4/14 infected mice had unilateral infection
	Expt #14
	day 97 post-infection
	right lung, left lung and combined lung CFUs
	Expt #14
	D97				D97
	unvax-combined	unvax-left	unvax-right		BCG-combined	BCG-left	BCG-right
	0	0	0		0	0	0
	107500	14500	93000		0	0	0
	0	0	0		0	0	0
	210000	35000	175000		0	0	0
	178500	63500	115000		0	0	0
	0	0	0		0	0	0
	0	0	0		0	0	0
	0	0	0		8000	0	8000
	11800	8750	3050		0	0	0
	0	0	0		0	0	0
	0	0	0		0	0	0
	0	0	0		0	0	0
	0	0	0		0	0	0
	27300	16250	11050		0	0	0
	37500	17500	20000		1054	962	92
	35000	15000	20000		0	0	0
	23750	20000	3750		0	0	0
					0	0	0
	9/17 have undetectable CFU				0	0	0
	0/8 infected mice had unilateral infection				7550	750	6800
					17/20 have undetectable CFU
					1/3 infected mice had unilateral infection
	Expt #15
	day 98 post-infection
	right lung, left lung and combined lung CFUs
	Expt #15
	D98				D98
	unvax-combined	unvax-left	unvax-right		BCG-combined	BCG-left	BCG-right
	6800	3950	2850		0	0	0
	46500	21500	25000		4750	0	4750
	26400	2900	23500		7376	176	7200
	66500	38000	28500		31350	6850	24500
	0	0	0		7850	3700	4150
	42500	17500	25000		7100	0	7100
	119500	58000	61500		6435	85	6350
	440000	235000	205000		4500	0	4500
	52500	35000	17500		11700	1200	10500
	0	0	0		64000	27000	37000
	0	0	0		0	0	0
	228500	88500	140000		0	0	0
	26500	12000	14500		0	0	0
	405000	175000	230000		3337	87	3250
	34200	1200	33000		0	0	0
	83500	10000	73500		3400	2600	800
	29700	1700	28000		5400	2300	3100
	29600	28500	1100		0	0	0
	0	0	0		2900	0	2900
					0	0	0
	4/19 have undetectable CFU
	0/15 infected mice had unilateral infection				7/20 have undetectable CFU
					3/13 infected mice had unilateral infection
	Expt #16
	day 14 post-infection
	right lung, left lung and combined lung CFUs
	Expt #16
	D14				D14
	unvax-combined	unvax-left	unvax-right		BCG-combined	BCG-left	BCG-right
	3900	0	3900		1600	1600	0
	0	0	0		145	0	145
	5400	0	5400		5600	2200	3400
	6300	1150	5150		0	0	0
	5358	5300	58		0	0	0
	2150	2150	0		0	0	0
	0	0	0		1050	1050	0
	1050	750	300		76	0	76
	1259	9	1250		0	0	0
	9900	2850	7050		2000	0	2000
	0	0	0		9050	6400	2650
	5600	0	5600		4082	3900	182
	2850	2850	0		950	0	950
	0	0	0		0	0	0
	0	0	0		0	0	0
	1200	0	1200		12750	9700	3050
	5950	5950	0		0	0	0
	1900	0	1900		0	0	0
	170	170	0		0	0	0
					12519	12500	19
	5/19 have undetectable CFU
	8/14 infected mice had unilateral infection				9/20 have undetectable CFU
					6/11 infected mice had unilateral infection
	Expt #17, #18 and #19
	day 14, 28 and 90 timepoint from the same infection
	right lung, left lung and combined lung CFUs
	Expt #17								Expt #18								Expt #19
	D14				D14				D28				D28				D90				D90
	unvax-combined	unvax-left	unvax-right		BCG-combined	BCG-left	BCG-right		unvax-combined	unvax-left	unvax-right		BCG-combined	BCG-left	BCG-right		unvax-combined	unvax-left	unvax-right		BCG-combined	BCG-left	BCG-right
	0	0	0		4500	2550	2250		0	0	0		7300	7300	0		0	0	0		0	0	0
	7950	4550	3400		0	0	0		109243	109000	243		0	0	0		60850	14350	46500		0	0	0
	239	239	0		0	0	0		0	0	0		14650	14650	0		0	0	0		0	0	0
	2410	410	2000		1700	0	1700		600000	405000	195000		9650	0	9650		0	0	0		0	0	0
	9705	55	9650		0	0	0		346400	1400	345000		0	0	0		0	0	0		0	0	0
	4604	4600	4		495	495	0		250009	9	250000		0	0	0		1800	1350	450		0	0	0
	5050	0	5050		0	0	0		269200	4200	265000		0	0	0		0	0	0		0	0	0
	0	0	0		8150	0	8150		431	0	431		7100	0	7100		169500	90500	79000		8050	0	8050
	0	0	0		0	0	0		0	0	0		0	0	0		11200	0	11200		0	0	0
	2650	0	2650		0	0	0		0	0	0		0	0	0		28100	6100	22000		0	0	0
	22	0	22		0	0	0		530018	18	530000		0	0	0		0	0	0		1150	1150	0
	1914	1800	114		1	0	1		258400	3400	255000		0	0	0		0	0	0		0	0	0
	1600	0	1600		0	0	0		0	0	0		4350	4350	0		0	0	0		7100	1450	5650
	550	0	550		67	0	67		0	0	0		0	0	0		0	0	0		3300	0	3300
	0	0	0		0	0	0		0	0	0		42019	19	42000		0	0	0		0	0	0
	5052	2	5050		0	0	0		290683	683	290000		0	0	0		11850	0	11850		65000	25500	39500
	5200	5200	0		0	0	0		9850	9850	0		0	0	0		8200	2050	6150		0	0	0
	0	0	0		0	0	0		0	0	0		6800	0	6800		3350	0	3350		0	0	0
	0	0	0		0	0	0		0	0	0		0	0	0		36700	7200	29500		0	0	0
	0	0	0		0	0	0		0	0	0		8400	0	8400						0	0	0
																	10/19 have undetectable CFU
	7/20 have undetectable CFU				14/20 have undetectable CFU				10/20 have undetectable CFU				12/20 have undetectable CFU				3/9 infected mice had unilateral infection				15/20 have undetectable CFU
	7/13 infected mice had unilateral infection				5/6 infected mice had unilateral infection				2/10 infected mice had unilateral infection				7/8 infected mice had unilateral infection								3/5 infected mice had unilateral infection
	Expt #20
	day 28 post-infection
	right lung, left lung and combined lung CFUs
	Expt #20
	D28				D28
	unvax-combined	unvax-left	unvax-right		BCG-combined	BCG-left	BCG-right
	300151	151	300000		5000	0	5000
	0	0	0		14600	14600	0
	273600	254000	19600		2400	0	2400
	322683	322000	683		0	0	0
	282000	0	282000		0	0	0
	1710000	310000	1400000		0	0	0
	1060001	1060000	1		9	0	9
	184000	0	184000		6400	3600	2800
	0	0	0		28400	0	28400
	322000	124000	198000		0	0	0
	138000	138000	0		0	0	0
	600259	259	600000		326	0	326
	188400	6400	182000		24000	13600	10400
	315000	5000	310000		0	0	0
	0	0	0		706	0	706
	392000	236000	156000		20614	14	20600
	446000	156000	290000		0	0	0
	358000	168000	190000		31400	5600	25800
	0	0	0		10400	0	10400
	0	0	0		12589	389	12200
	5/20 have undetectable CFU				7/20 have undetectable CFU
	3/15 infected mice had unilateral infection				8/13 infected mice had unilateral infection
	Expt #21 and #22
	day 15 and 28 timepoints from the same infection
	right lung, left lung and combined lung CFUs
	Expt #21								Expt #22
	Day 15				Day 15				Day 28				Day 28
	Unvax-combined	Unvax-left	Unvax-right		BCG-combined	BCG-left	BCG-right		Unvax-combined	Unvax-left	Unvax-right		BCG-combined	BCG-left	BCG-right
	0	0	0		16300	800	15500		2051	1	2050		7700	50	7650
	0	0	0		3800	3800	0		154	8	146		1600	0	1600
	0	0	0		32	32	0		0	0	0		0	0	0
	10954	3	10950		1250	0	1250		30062	62	30000		0	0	0
	24500	0	24500		3700	0	3700		27150	24000	3150		2573	173	2400
	14000	0	14000		250	0	250		51200	50500	700		1851	1	1850
	6050	0	6050		0	0	0		3815	165	3650		1250	0	1250
	44650	4650	40000		6007	257	5750		4700	4400	300		0	0	0
	3802	3800	2		0	0	0		3386	86	3300		0	0	0
	0	0	0		0	0	0		57850	5350	52500		98	0	98
	248	0	248		0	0	0		0	0	0		229	229	0
	32000	23500	8500		3750	0	3750		11950	6500	5450		0	0	0
	30003	3	30000		0	0	0		7500	0	7500		464	464	0
	0	0	0		217	0	217		130231	231	130000		0	0	0
	5313	5300	13		0	0	0		191000	16000	175000
													6/14 have undetectable CFU
	5/15 have undetectable CFU				6/15 have undetectable CFU				2/15 have undetectable CFU				5/8 infected mice had unilateral infection
	4/10 infected mice had unilateral infection				7/9 infected mice had unilateral infection				1/13 infected mice had unilateral infection
	Expt #23
	day 63 post-infection
	right lung, left lung and combined lung CFUs
	Expt #23
	Day 63				D63
	Unvax-combined	Unvax-left	Unvax-right		BCG-combined	BCG-left	BCG-right
	0	0	0		0	0	0
	16000	0	16000		0	0	0
	73000	7500	65500		20500	0	20500
	200000	70000	130000		5050	0	5050
	0	0	0		0	0	0
	180000	65000	115000		0	0	0
	32500	12500	20000		0	0	0
	0	0	0		0	0	0
	0	0	0		0	0	0
	202000	62000	140000		0	0	0
	0	0	0		24750	23000	1750
	252000	47000	205000		23900	400	23500
	305000	90000	215000		2500	0	2500
	0	0	0		32500	0	32500
	30000	8000	22000		2250	1650	600
	0	0	0		17800	5300	12500
	380000	140000	240000		10550	4050	6500
	57500	12000	45500		0	0	0
	153000	33000	120000		2300	0	2300
	88000	36000	52000		0	0	0
	7/20 have undetectable CFU				10/20 have undetectable CFU
	1/13 infected mice had unilateral infection				5/10 infected mice had unilateral infection
	Expt #24 and #25
	day 26 and 48 timepoints after the same infection
	right lung, left lung and combined lung CFUs
	Expt #24								Expt #25
	D26				D26				D48				D48
	Unvax-combined	Unvax-left	Unvax-right		BCG-combined	BCG-left	BCG-right		Unvax-combined	Unvax-left	Unvax-right		BCG-combined	BCG-left	BCG-right
	0	0	0		0	0	0		0	0	0		2150	2150	0
	17000	17000	0		4600	0	4600		0	0	0		750	0	750
	84545	45	84500		4400	3350	1050		43150	36500	6650		0	0	0
	115000	0	115000		0	0	0		0	0	0		1150	0	1150
	63000	51500	11500		34500	0	34500		2650	2000	650		1450	0	1450
									9600	0	9600		5500	5500	0
	1/5 have undetectable CFU				2/5 have undetectable CFU				12650	8300	4350		0	0	0
	2/4 infected mice had unilateral infection				2/3 infected mice had unilateral infection				22500	14000	8500		0	0	0
									0	0	0		0	0	0
									84000	44000	40000		0	0	0
									0	0	0		160400	5400	155000
									16000	0	16000		375045	45	375000
									140000	90500	49500		1750	0	1750
									0	0	0		3050	0	3050
									69500	17500	52000		3650	1000	2650
									12550	2850	9700		1250	0	1250
									0	0	0		12350	11800	550
									0	0	0		1300	0	1300
									11150	7650	3500		0	0	0
									11500	0	11500		14550	12050	2500
									8/20 have undetectable CFU				6/20 have undetectable CFU
									3/12 infected mice had unilateral infection				9/14 infected mice had unilateral infection
	Expt #26
	day 34 post-infection
	right lung, left lung and combined lung CFUs
	Expt #26
	D34				D34
	Unvax-combined	Unvax-left	Unvax-right		BCG-combined	BCG-left	BCG-right
	4150	0	4150		500	500	0
	0	0	0		500	500	0
	0	0	0		450	450	0
	0	0	0		0	0	0
	5750	2100	3650		1500	1500	0
	200	50	150		50	0	50
	0	0	0		1600	0	1600
	13050	50	13000		1000	0	1000
	3150	50	3100		900	0	900
	50	50	0		200	200	0
	0	0	0		150	0	150
	0	0	0		0	0	0
	6750	0	6750		0	0	0
	12000	12000	0		0	0	0
	0	0	0		1500	0	1500
	1550	1500	50		50	0	50
	0	0	0		200	0	200
	0	0	0
	0	0	0		4/17 have undetectable CFU
	14000	14000	0		13/13 infected mice had unilateral infection
	10/20 have undetectable CFU
	5/10 infected mice had unilateral infection
	Expt #27
	day 36 post-infection
	right lung, left lung and combined lung CFUs
	Expt #27
	D36				D36
	Unvax-combined	Unvax-left	Unvax-right		BCG-combined	BCG-left	BCG-right
	4049	249	3800		11600	10000	1600
	24349	24000	349		0	0	0
	39228	28	39200		17001	17000	0
	45800	32000	13800		379	0	378
	1	0	1		13601	0	13600
	4179	179	4000		5413	13	5400
	25400	5400	20000		1801	0	1800
	69600	68000	1600		3601	3600	0
	0	0	0		10000	9000	1000
	18600	14600	4000		0	0	0
	30	21	9		0	0	0
	0	0	0		601	0	600
	3023	23	3000		0	0	0
	10031	10000	31		1001	0	1000
	3536	3000	536		493	492	0
	42400	2800	39600		1801	0	1800
	20220	20	20200		2440	1600	840
	0	0	0		12600	9800	2800
	26218	618	25600		625	304	321
					10201	0	10200
	3/19 have undetectable CFU
	1/16 infected mice had unilateral infection				4/20 have undetectable CFU
					10/16 infected mice had unilateral infection
	Expt #28
	day 65 post-infection
	right lung, left lung and combined lung CFUs
	Expt #28
	D65				D65
	Unvax-combined	Unvax-left	Unvax-right		BCG-combined	BCG-left	BCG-right
	41200	1200	40000		7200	0	7200
	270000	88000	182000		46600	24400	22200
	26735	535	26200		0	0	0
	12406	6	12400		50000	0	50000
	30200	26400	3800		8000	0	8000
	64600	46000	18600		3307	3200	107
	13400	2800	10600		23000	23000	0
	102000	36000	66000		6400	3000	3400
	29400	1000	28400		15200	7800	7400
	13000	0	13000		3400	0	3400
	144000	86000	58000		25600	24000	1600
	88000	22000	66000		6800	0	6800
	116000	84000	32000		12000	0	12000
	0	0	0		712	0	712
	14600	2400	12200		7600	0	7600
	99200	31200	68000		3491	3200	291
	0	0	0		0	0	0
	170800	12800	158000		8800	2800	6000
	15000	5400	9600		0	0	0
	97400	84000	13400		5600	2200	3400
	2/20 have undetectable CFU				3/20 have undetectable CFU
	1/18 infected mice had unilateral infection				9/17 infected mice had unilateral infection
	Expt #29
	day 36 post-infection
	right lung, left lung and combined lung CFUs
	Expt #29
	D36				D36
	Unvax-combined	Unvax-left	Unvax-right		BCG-combined	BCG-left	BCG-right
	100000	0	100000		3800	0	3800
	372000	48000	324000		2857	2800	57
	0	0	0		0	0	0
	0	0	0		8200	0	8200
	7	7	0		2225	25	2200
	60000	56000	4000		166	0	166
	288000	126000	162000		0	0	0
	52201	52000	201		9400	5200	4200
	32600	28200	4400		0	0	0
	55800	7800	48000		167	0	167
	87400	86000	1400		3	0	3
	196000	154000	42000		0	0	0
	95400	88000	7400		4000	4000	0
	17600	0	17600		11	0	11
	0	0	0		13000	0	13000
	454000	304000	150000		3200	0	3200
	230800	40800	190000		598	0	598
	15208	8	15200		0	0	0
	86200	74000	12200		4200	0	4200
					10600	0	10600
	3/19 have undetectable CFU
	3/16 infected mice had unilateral infection				5/20 have undetectable CFU
					12/15 infected mice had unilateral infection
	Expt #30
	day 42 post-infection
	right lung, left lung and combined lung CFUs
	Expt #30
	D42				D42
	Unvax-combined	Unvax-left	Unvax-right		BCG-combined	BCG-left	BCG-right
	73500	19000	54500		35100	34000	1100
	67500	55500	12000		7200	0	7200
	93000	0	93000		0	0	0
	0	0	0		0	0	0
	36650	2150	34500		10000	3800	6200
	70500	0	70500		17000	17000	0
	34450	450	34000		40050	5050	35000
	0	0	0		14001	0	14000
	0	0	0		0	0	0
	27950	27000	950		47400	8900	38500
	128500	13500	115000		63500	21000	42500
	63000	63000	0		17850	10650	7200
	56550	3550	53000		23150	4150	19000
	155015	15	155000		16900	14000	2900
	180000	120000	60000		14501	0	14500
	0	0	0		32750	29000	3750
	16244	244	16000		9250	2350	6900
	0	0	0		0	0	0
	0	0	0		13750	11000	2750
	0	0	0		0	0	0
	7/20 have undetectable CFU				5/20 have undetectable CFU
	3/13 infected mice had unilateral infection				4/15 infected mice had unilateral infection
	Expt #31
	day 42 post-infection
	right lung, left lung and combined lung CFUs
	Expt #31
	D42				D42
	Unvax-combined	Unvax-left	Unvax-right		BCG-combined	BCG-left	BCG-right
	0	0	0		7550	0	7550
	41200	1200	40000		0	0	0
	0	0	0		0	0	0
	0	0	0		6950	900	6050
	0	0	0		7650	1950	5700
	77350	8350	69000		0	0	0
	175500	20500	155000		0	0	0
	0	0	0		1900	0	1900
	196	61	135		3806	3800	6
	0	0	0		3050	0	3050
	68500	23000	45500		0	0	0
	0	0	0		12	9	3
	78500	56000	22500		0	0	0
	9450	0	9450		4802	252	4550
	0	0	0		4597	97	4500
	0	0	0		7350	4750	2600
	78000	16000	62000		3550	0	3550
	5	0	5		16900	8950	7950
	8554	4	8550
	9300	1050	8250		6/18 have undetectable CFU
					4/12 infected mice had unilateral infection
	9/20 have undetectable CFU
	2/11 infected mice had unilateral infection
